# AI-based structural modelling and pathogenic variant mapping across the human protein interactome

**DOI:** 10.64898/2026.10.28.762585

**Authors:** Alexander M. Ille, Anetta L. Ille, Hannah H. Lamont, Todd Holyoak

## Abstract

Spanning the complex landscape of the human proteome, physical interactions between proteins coordinate cellular organization, signaling, regulation, and homeostasis. Yet the three-dimensional structures of most of these interactions remain unresolved. Here, we performed AI-based modelling of 109,282 human protein interaction structures, generating a structural resource for large-scale analysis. The predicted structures were systematically characterized through analysis of interface residue involvement, buried surface area, intermolecular bonding, and energetic properties. Additionally, we mapped pathogenic variant data onto the predicted structures, identifying interface-localized mutations for over 4,000 annotated disease categories. Acute myeloid leukemia, Alzheimer’s disease, and cardiomyopathy were examined as representative disease contexts for exploring the distribution of interface mutations within disease-associated protein interaction networks. Strengths and limitations of predictive capabilities were also assessed, including through experimental structure comparisons. Collectively, this structural resource and accompanying analyses offer a basis for developing novel hypotheses and informing experimental studies involving human protein interactions in physiological and disease contexts.
