## Supplementary Table 6 for "AI-based structural modelling and pathogenic variant mapping across the human protein interactome"

### Sheet: Table S6
Supplementary Table 6. DockQ comparisons of UniProt sequence-based predicted interaction structures with experimental PDB structures. Interacting protein pairs are listed along with IDs of corresponding experimental PDB structures used for UniProt sequence-based DockQ comparisons, classified by PDB dates relative to the Boltz-2 training cutoff of June 1, 2023 as before (pre-training) and after (p…
UniProt ID protein A	UniProt ID protein B	PDB ID	PDB date before/after Boltz-2 training cutoff	DockQ
A4GXA9	Q96NY9	7F6L	before	0.460033
O00255	P17535	3U86	before	0.21955
O00444	Q5VWP2	6W38	before	0.0162425
O00522	O14713	4JIF	before	0.912024
O00629	Q9H6Z4	5XZX	before	0.794359
O14593	P48382	3V30	before	0.793132
O14641	O14641	5SUZ	before	0.00802703
O14732	O14732	2DDK	before	0.646696
O14745	O14745	4Q3H; 6RQR	before	0.0287327
O14933	O14933	1WZV	before	0.00613931
O43143	O15226	6SH7	before	0.794674
O43447	O43172	1MZW	before	0.945009
O43597	P22681	3BUM; 3OB1	before	0.472419
O43633	Q9Y3E7	7ZCG; 7ZCH	before	0.0104508
O43765	O43765	2VYI	before	0.00443926
O43791	P60484	4O1V	before	0.0188491
O43791	Q15059	6I41	before	0.0190661
O60573	Q13541	2JGC	before	0.920006
O60828	P83876	4CDO	before	0.0169819
O60880	Q13291	1D4T	before	0.819981
O60907	O60907	2XTC; 2XTD	before	0.907446
O94829	P63279	2XWU	before	0.568979
O95149	Q14974	2P8Q	before	0.632059
O95365	O95365	2NN2	before	0.919655
O96013	O96013	2BVA; 4FII; 4L67	before	0.27734
O96013	Q96EL1	4XBU	before	0.668444
P00338	P00338	4L4R	before	0.947336
P00441	P00441	5J07; 5J0C; 5J0G	before	0.0270091
P01584	P14778	1ITB	before	0.769675
P01589	P60568	1Z92	before	0.608834
P02545	P02545	2XV5	before	0.0102295
P02766	P02766	1BMZ; 1DVQ; 1E3F; 1F41; 1QWH; 1TTA; 1TTB; 2G4G; 2PAB; 2QGB; 3CBR; 3CFM; 3D7P; 3I9P; 3U2I; 3W3B; 4ANK; 4PVL; 4PVM; 4PVN; 5CN3; 5CNH; 5DWP; 5LLL; 5NFE; 5NFW; 7Q3I	before	0.897362
P04049	P31947	4IEA	before	0.135731
P04424	P04424	1AOS	before	0.0098837
P04629	P04629	1WWA; 4F0I	before	0.0189136
P04637	P27694	2B3G	before	0.048106
P05019	P22692	1WQJ; 2DSP	before	0.70798
P05019	P24593	1H59	before	0.596829
P05067	P05067	1AAP; 2FKL; 3OW9; 3PZZ; 4PWQ; 5AEF	before	0.0170771
P05113	P05113	1HUL	before	0.823997
P05305	P05305	1T7H; 6DK5	before	0.0416568
P06239	P06239	1BHH	before	0.0168267
P06241	P06241	1SHF	before	0.00449222
P06400	P06400	3POM	before	0.0137054
P06729	Q9Y5K6	2J6O	before	0.0062127
P06730	Q13541	4UED	before	0.586133
P07237	P07237	4EL1; 4JU5	before	0.0133428
P07333	P09603	4WRM	before	0.416435
P07992	Q92889	6SXA	before	0.506756
P08263	P08263	1K3O	before	0.944072
P08670	P08670	3SSU; 3SWK	before	0.53511
P09012	P09012	1OIA	before	0.0177146
P09651	P09651	5ZGL	before	0.0212823
P0CG47	P0CG47	5XPK	before	0.0216644
P0CG48	P0CG48	1F9J; 1TBE; 2GBJ; 3AUL; 4ZQS	before	0.00527845
P10600	P37173	1KTZ	before	0.0346325
P10636	P10636	2ON9; 6N4P; 6ODG	before	0.0610386
P10721	P27986	2IUH	before	0.523355
P11021	P11021	3LDN	before	0.00977957
P11413	P11413	7SNF; 7TOF; 7UAG	before	0.628598
P11940	Q92615	3PTH	before	0.698575
P12004	P39748	1U7B	before	0.85628
P12272	Q14974	1M5N	before	0.173407
P13010	P12956	1JEQ; 7AXZ	before	0.56407
P13861	P13861	5H78	before	0.269332
P15311	P15311	4RM8	before	0.00453027
P16070	P16070	1UUH	before	0.0066277
P16070	P26038	6TXS	before	0.00777473
P16410	Q96CW1	1H6E	before	0.875196
P17612	P17612	4AE9	before	0.00407748
P18084	O96013	7S48	before	0.027294
P19438	P01374	1TNR	before	0.83426
P19525	P19525	3UIU	before	0.689575
P19793	P19793	3NSP	before	0.711095
P20591	P20591	3LJB	before	0.00654225
P21673	P21673	2F5I; 2G3T	before	0.441351
P21802	P05230	4J23	before	0.727747
P21802	P21802	3DAR; 3EUU	before	0.00198293
P22607	P05230	1RY7	before	0.589867
P23246	P23246	4WIJ; 4WIK	before	0.476462
P23469	P23469	6D3F; 6D4D	before	0.00821531
P23560	P34130	1B8M	before	0.338849
P23921	P23921	5D1Y	before	0.367945
P24534	P26641	5DQS	before	0.895868
P24864	P24941	1W98	before	0.595617
P24941	P14635	2JGZ	before	0.84577
P25942	Q9Y4K3	1LB6	before	0.0280567
P26038	O14745	1SGH	before	0.0185731
P27448	P27448	2QNJ	before	0.00419675
P27986	P27986	1PBW	before	0.0469663
P28161	P28161	2GTU	before	0.930866
P28676	P28676	1F4Q	before	0.866201
P29218	P29218	7VCE	before	0.940851
P29317	P29317	4PDO; 5EK7	before	0.00724059
P30260	P30260	4RG7	before	0.681225
P30626	P30626	1JUO	before	0.678614
P31947	P31947	1YZ5	before	0.874402
P34913	P34913	6I5E	before	0.97411
P35609	P35609	1HCI; 5A36; 5A38	before	0.101296
P35609	Q9NP98	7A8T; 7A8U	before	0.345627
P36941	Q13114	1RF3	before	0.00414435
P37231	Q9UBK2	8BF1	before	0.0202622
P37840	P37840	8CE7; 8CEB	before	0.0645663
P41743	Q9NPB6	1WMH	before	0.943482
P45985	P45985	3VUT	before	0.00497463
P46976	Q9C029	7OVX	before	0.552622
P48163	P48163	3WJA	before	0.886683
P48730	P48730	6PXO	before	0.0072548
P49419	P49419	4ZVX	before	0.829891
P50542	P22307	2C0L	before	0.407757
P50591	O14763	1D4V	before	0.49691
P50616	Q9UIV1	2D5R	before	0.906459
P51665	P51665	2O96	before	0.830759
P51668	P51668	2C4P	before	0.0131167
P51784	P51784	4MEL	before	0.00583848
P52564	Q16539	5ETF	before	0.390365
P52945	O43791	6F8F	before	0.152944
P53350	P30307	2OJX	before	0.0548998
P53365	P53365	1I49	before	0.582147
P53667	O96013	6WLY	before	0.0113448
P53779	P15336	4H36	before	0.793945
P54274	Q9BSI4	3BQO	before	0.562492
P54760	P52799	2HLE	before	0.642852
P55072	Q9UNN5	3QC8; 3QWZ	before	0.682331
P55210	P55210	4FDL	before	0.938166
P55957	Q16611	7M5A	before	0.00992681
P58753	P58753	4FZ5	before	0.0341509
P60174	P60174	1WYI; 2JK2; 4BR1	before	0.90979
P60604	Q9Y679	7LEW	before	0.576943
P60896	Q5JVF3	3T5X	before	0.921165
P61011	P61011	1QB2	before	0.00656407
P61024	P24941	1BUH	before	0.688897
P61086	P0CG48	3K9O	before	0.0187867
P61956	Q13569	2D07	before	0.853381
P62316	P62314	1B34	before	0.84091
P63165	P63279	2PE6	before	0.882382
P63208	Q9H4M3	3WSO	before	0.631751
P63279	P46060	2GRN	before	0.848099
P68431	P45973	3FDT	before	0.358341
P68431	P61964	2CNX; 4A7J	before	0.07662
P78318	P67775	4IYP	before	0.393597
P83110	P83110	2P3W	before	0.00230068
P84022	O75593	5XOC	before	0.312898
P84243	P49321	7V1L	before	0.0888404
Q00987	P04637	1YCR	before	0.739981
Q01968	Q8N4B1	3QIS	before	0.856192
Q05193	Q05193	1DYN; 2DYN	before	0.00828015
Q06187	Q06187	1K2P; 3P08	before	0.0128376
Q07817	O43521	3FDL; 4QVF	before	0.724754
Q08043	Q08043	1WKU	before	0.0167417
Q09028	Q13330	4PBZ	before	0.0142111
Q13043	Q13043	3COM; 7CEA	before	0.0873203
Q13114	Q92844	1KZZ	before	0.00873191
Q13148	Q13148	5W50; 5WIQ	before	0.0368197
Q13164	Q13164	4IC8	before	0.0102796
Q13185	P10412	3TZD	before	0.0207762
Q13188	Q13188	4OH9	before	0.571149
Q13322	Q13322	1NRV	before	0.941273
Q13480	Q06124	4QSY	before	0.825553
Q13596	Q13596	4FZS	before	0.137358
Q13952	P25208	1N1J	before	0.891954
Q14103	Q14103	5IM0	before	0.0117627
Q14103	Q92973	2Z5N	before	0.656079
Q14145	Q16236	2FLU; 4IFL	before	0.771104
Q14258	Q14258	4LTB	before	0.598391
Q14565	Q14565	1V5W; 2ZJB	before	0.00522416
Q14653	Q14653	1J2F	before	0.0199234
Q14680	Q14680	5TWU	before	0.00778891
Q14974	P52292	1QGK; 1QGR	before	0.710621
Q15020	Q15020	5JPZ	before	0.670279
Q15544	Q15543	1BH8	before	0.93064
Q15562	Q15562	5EMV	before	0.010665
Q15628	Q12933	1F3V	before	0.79699
Q15691	Q15691	1VKA; 1WU9	before	0.277316
Q15796	P12755	5XOD	before	0.0233705
Q15819	P61088	1J7D	before	0.792986
Q16548	P55957	4ZEQ	before	0.0695872
Q16548	Q13794	3MQP	before	0.868236
Q16555	Q16555	5X1C	before	0.00728524
Q16602	O60894	7KNT	before	0.703433
Q16611	Q16548	3I1H	before	0.0217776
Q5D1E8	Q5D1E8	3V32; 3V33	before	0.427152
Q676U5	Q9Y4P8	7F69	before	0.00524939
Q6ZMU5	Q6ZMU5	7Y4S	before	0.801232
Q86UR1	Q86UR1	7CFZ	before	0.00987261
Q86VN1	P0CG48	2HTH	before	0.00453462
Q86VS8	Q86VS8	5J8E	before	0.00627641
Q86XR8	Q86XR8	4L0R	before	0.0194956
Q8N2K1	Q8N2K1	2F4W	before	0.00752373
Q8N2Z9	A8MT69	4NE3	before	0.792911
Q8NE01	Q12974	5K23	before	0.436642
Q8TD16	Q8TD16	6OFP	before	0.462404
Q8TEB9	P55072	5EPP	before	0.779971
Q8WUM4	Q8WUM4	4JJY	before	0.00448307
Q8WYA6	Q8WYA6	4MFV	before	0.0034096
Q92560	Q92973	7VPW	before	0.0451631
Q92564	Q13616	5V89	before	0.779591
Q92692	Q92692	4DFH; 4HZA	before	0.656818
Q92830	Q92830	3D7C	before	0.00755208
Q92890	P55072	5B6C	before	0.468657
Q92890	Q8TAT6	7WWQ	before	0.779357
Q92968	P50542	7Z0K	before	0.00879231
Q969H0	P63208	2OVP	before	0.491039
Q96BD6	Q96IZ0	2JK9	before	0.322378
Q96BN8	P0CG48	5OE7	before	0.0130339
Q96BY2	Q96BY2	7LGC	before	0.0210037
Q96CF2	Q8WUM4	5V3R	before	0.981801
Q96CG3	Q9Y4K3	6A33	before	0.72898
Q96EA4	Q96EA4	8ARF	before	0.355623
Q96EK6	Q96EK6	2HUZ	before	0.93464
Q96EP1	Q96EP1	1LGQ	before	0.00496289
Q96IP4	Q9P287	8EXE; 8EXF	before	0.0418434
Q96JP0	Q96JP0	6LEN	before	0.00896095
Q96LD8	Q15843	1XT9; 2BKR	before	0.929795
Q96LT7	Q8TEV9	7O2W	before	0.457452
Q96N21	Q96N21	5WFB	before	0.0101279
Q96NY9	Q96AY2	2ZIX	before	0.376368
Q96PU4	Q96PU4	3OLN	before	0.00190409
Q96RU8	P49715	6DC0	before	0.00778516
Q96T88	Q71DI3	3DB3	before	0.0515509
Q96T88	Q96T88	2FAZ	before	0.0135712
Q99497	Q99497	1UCF; 2R1U; 3SF8	before	0.990602
Q99549	Q9Y6K1	3SVM	before	0.00907248
Q99719	Q99719	6WCU	before	0.886254
Q99728	Q99728	3C5R	before	0.00525326
Q99759	Q13163	2O2V	before	0.850563
Q99963	Q99963	2Z0V	before	0.720967
Q9BQA1	O14744	6UGH	before	0.888694
Q9BRS2	O14744	7BOC	before	0.611147
Q9BUL8	Q9P289	3W8I	before	0.826387
Q9BV20	Q9BV20	4LDQ	before	0.776255
Q9BXW4	Q13137	3VVW	before	0.039967
Q9BY32	Q9BY32	2CAR	before	0.92749
Q9BZD4	O14777	8G0P	before	0.377229
Q9C040	Q9C040	7B96	before	0.00247517
Q9GZZ9	P61960	5IA8	before	0.0113743
Q9H173	Q96JP0	6LBN; 6LEY	before	0.00626319
Q9H1K6	Q9H1K6	6XZ4	before	0.835135
Q9H257	Q9H257	6.00E+28	before	0.0102331
Q9H9A7	Q96E14	3NBH	before	0.836902
Q9NQB0	P35222	1JDH	before	0.551223
Q9NQC7	P0CG48	7OWD	before	0.00570574
Q9NQG5	Q9NQG5	4NAD	before	0.482677
Q9NRD5	Q9NRD5	6BJN	before	0.00157053
Q9NWX6	Q9NWX6	3OTC; 3OTE	before	0.900468
Q9NZH6	Q9NZH6	6NCU	before	0.0072438
Q9P0U3	P55854	6NNQ	before	0.769658
Q9P0U3	P61956	2CKH; 2IYD	before	0.854499
Q9P0U3	Q9P0U3	2CKG; 2IYC	before	0.0213442
Q9UBL3	Q15291	4X8N	before	0.84313
Q9UBL3	Q9UBL3	3TOJ	before	0.0317623
Q9UBQ0	Q92609	5GTU	before	0.665043
Q9UBS5	O75899	4PAS; 7CA5	before	0.532839
Q9UBT2	P63279	5FQ2	before	0.846352
Q9UBU8	Q9UBU8	2AQL; 2F5J	before	0.0154144
Q9UBU9	Q92973	2Z5M	before	0.790951
Q9UBU9	Q9UBU9	1FO1	before	0.00692945
Q9UBU9	Q9UKK6	1JKG	before	0.863677
Q9UDY8	O95999	6GK2	before	0.710616
Q9UDY8	Q9UDY8	2G7R	before	0.0258678
Q9UHD2	Q9UHD2	4EFO	before	0.0115584
Q9UJ41	Q9UL25	2OT3	before	0.749993
Q9UJX6	O00762	4YII	before	0.969759
Q9UJY5	Q9UJY5	1NA8	before	0.00703818
Q9UK73	Q8TEV9	7EL6	before	0.00372582
Q9UKG1	Q9UKG1	2EJ8; 2ELA	before	0.00504599
Q9UKN5	Q9UKN5	3DB5	before	0.00648681
Q9UKT5	P54274	3L82	before	0.00753389
Q9ULW8	Q9ULW8	7D4Y	before	0.532469
Q9UNF0	Q9UNF0	3ABH	before	0.768789
Q9UPY5	P08195	7CCS	before	0.2732
Q9UQB8	Q9UQB8	1WDZ	before	0.521452
Q9Y239	Q9Y239	2NZ7	before	0.00340808
Q9Y296	Q9Y296	2ZMV	before	0.0102483
Q9Y3E7	Q9Y3E7	3FRT	before	0.00718116
Q9Y5K5	Q16186	4UEM	before	0.81523
Q9Y5K6	Q13191	2J6F	before	0.0789641
Q9Y6D9	Q9Y6D9	4DZO	before	0.641783
Q9Y6E0	Q9Y6E0	3A7G	before	0.0049897
Q9Y6K9	Q9Y6K9	3FX0; 6YEK	before	0.701665
Q9Y6Q6	Q9Y4K3	1LB5	before	0.0159777
O00429	O00429	8T1H	after	0.214298
O94826	P07900	9YR4	after	0.0034264
P06241	P10636	8KDX	after	0.0187404
P15056	P31947	9F35	after	0.0155715
P19623	P19623	9Q41	after	0.960132
P27694	P49959	8K00	after	0.0368888
P27694	Q8WXE1	7XV4	after	0.722782
P27694	Q99638	8JZY	after	0.0363432
P29590	P29590	8YTC	after	0.00106384
P32248	Q99731	9KO6	after	0.543296
P34897	P34897	8XNA	after	0.924796
P52758	P52758	9N80	after	0.014546
P55072	Q9UNZ2	9MPU	after	0.411582
P55209	P55209	11BD	after	0.607655
P60484	P61964	8X3S	after	0.013328
P63172	Q8WW35	8RGI	after	0.806882
P63208	Q8NEZ5	8S7E	after	0.724651
Q03518	Q03519	8T46	after	0.296447
Q07817	O00198	9LI8	after	0.61027
Q07820	O00198	9UGP	after	0.870669
Q07820	Q16611	8Y1Z	after	0.0271082
Q07820	Q96LC9	8IQM	after	0.817656
Q13185	Q13263	9OSC	after	0.00275194
Q13469	Q13469	8R07	after	0.0441603
Q13616	P62877	9XZK	after	0.927989
Q14145	Q14145	8X34; 9J70	after	0.00532047
Q14764	Q14764	9BW5	after	0.00778072
Q16649	Q16649	8K89	after	0.472054
Q16891	Q16891	9QWR	after	0.00489139
Q6PD74	Q96PC3	9DDT	after	0.75639
Q6UXX9	Q9BXB1	9KB7	after	0.604904
Q8IYU2	Q8IYU2	8HAE; 8PWL	after	0.275485
Q969T4	Q969T4	9P1Q	after	0.016875
Q99836	O43791	9HFV	after	0.957469
Q9BPY3	Q9BPY3	9R3E	after	0.00644426
Q9H0M0	Q9H0M0	9EQK	after	0.00325665
Q9H492	Q8IXH6	8T4T	after	0.0111621
Q9UBP6	P57081	8H0N	after	0.640954
Q9UK99	P63208	9KBF	after	0.755834
Q9UL63	Q9UL63	8TTQ	after	0.00862933
Q9Y371	Q9Y371	9G2U; 9G2W	after	0.772183
Q9Y5U8	O95563	9O9T	after	0.361401
